# YOUNG PLASMA REJUVENATES BLOOD DNA METHYLATION PROFILE, PROLONGS MEAN LIFESPAN AND IMPROVES HEALTH IN OLD RATS

**DOI:** 10.1101/2022.12.01.518747

**Authors:** Priscila Chiavellini, Martina Canatelli Mallat, Marianne Lehmann, Joseph A. Zoller, Juozas Gordevicius, Maria D. Gallardo, Diana C. Pasquini, Ezequiel Lacunza, Claudia B. Herenu, Gustavo R. Morel, Steve Horvath, Rodolfo G. Goya

## Abstract

There is converging evidence that young blood conveys cells, vesicles and molecules able to revitalize function and restore organ integrity in old individuals. Here, we assessed the effects of young rat plasma on the lifespan, epigenetic age and healthspan of old female rats. Beginning at 25.3 months of age, a group of 9 rats (group T) was intraperitoneally injected with plasma from young rats (2 months) until their natural death. A group of control rats of the same age, received no treatment. Blood samples were collected every other week. Survival curves showed that from age 26 to 30 months, none of the T animals died, whereas the survival curve of C rats began to decline at age 26 months. The external appearance of the T rats was healthier than that of the C counterparts. Blood DNA methylation (DNAm) was assessed using the HorvathMammalMethylChip320. Blood DNAm age versus chronological age showed that DNAm age in young animals increased faster than chronological age then slowed down progressively, entering a plateau after 27 months. Immediately after the start of the treatment, the DNAm age (i.e., epigenetic age) of the treated rats fell below the DNAm age of controls and remained consistently lower until the end of their lives. Assessment of each experimental group showed that the blood DNA methylation levels of 1638 CpGs were different between treated and control blood samples (false discovery rate q-value<0.05). Of these, 1007 CpGs exhibited increased methylation, with age while 631 CpGs showed decreased methylation levels. When rats were grouped according to the similarities in their differential blood DNA methylation profile, samples from the treated and control rats clustered in separate groups. Analysis of promoter differential methylation in genes involved in systemic regulatory activities revealed specific GO term enrichment related to the insulin-like factors (IGFs) pathways as well as to cytokines and chemokines associated with immune and homeostatic functions. We conclude that young plasma therapy may constitute a natural noninvasive intervention for epigenetic rejuvenation and health enhancement, readily translatable to the clinic.
