## Supplementary material for "YOUNG PLASMA REJUVENATES BLOOD DNA METHYLATION PROFILE, PROLONGS MEAN LIFESPAN AND IMPROVES HEALTH IN OLD RATS": https://drive.google.com/drive/folders/1Xn0AcFOoVZgroxFQCpfgMYCUZCtiBkEb?usp=sharing: Suppl Table 5-Function Enrichment of hyper and hypomethylated CpGs at promoter regions of blood DNA from control and treated rats.xlsx

### Sheet: input
	positively methylated	negatively methylated
	AABR07061902.1	Ebf3
	Glra2	Hoxc4
	Glra2	Hoxc4
	Evx2	Hoxc4
	Bcl6b	Otp
	Neurod1	Hoxc4
	Mnx1	Hoxc4
	Zic2	Neurog3
	AABR07013073.4	Uncx
	Neurod1	Hoxc6
	Zic2	Neurog3
	AABR07013073.4	Hoxc6
	Mnx1	Uncx
	Zic2	Neurog3
	Neurod1	Uncx
	Mnx1	Uncx
	AABR07013073.4	Neurog3
	Neurod1	Hoxc6
	Mnx1	Uncx
	Zic2	Neurog3
	Neurod1	Hoxc6
	Mnx1	Neurog3
	Zic2	Hoxc4
	Tbr1	Uncx
	Nog	Cisd3
	Adra1b	Dbx1
	AABR07013073.4	Ovol1
	Lrrn3	Unc5a
	Efna1	Hoxc4
	Hdx	Zfp282
	Neurod1	Hoxc4
	Asic4	Sall4
	Gatad2b	Dcaf5
	Tfap2b	Foxl1
	Foxg1	Ppm1h
	Ptchd1	Pcdh19
	AABR07039139.1	Bdnf
	Mnx1	Pax6
	Fgf6	Helt
	Pou3f4	LOC100911489
	Robo1	Dgat1
	Zfhx4	Hoxc4
	Dmd	Hoxc6
	Kpna1	Hoxc4
	Cacng2	Drgx
	Gng3	Ebf3
	Nr2f1	Ebf3
	Kcnip4	Cxcl14
	Klhl14	AABR07030053.1
	Gatad2b	Cisd3
	Sgcd	Lhx2
	RGD1562699	Shc3
	Cacna1e	Hoxc4
	Zic2	Nr2f2
	Lrfn2	Sertad4
	Cacng3	Satb1
	Nup54	Nuak1
	Vip	Scyl2
	Olig3	Socs2
	Adamts14	Socs2
	Mypn	Kif5a
	Olr1078	Il23a
	Lingo3	Pym1
	Mybpc1	Olr947
	Ccer1	Lif
	Inhbe	Cabp7
	Vwc2	Gabrg2
	Sgcd	Gabrg2
	Sgcd	Olr1425
	Gpx3	Olr1428
	Rasd1	Olr1417
	Sox15	Aldh3a1
	Sox15	Myh2
	Sox15	Tp53i13
	Tlcd1	Crlf3
	Hoxb9	Ca4
	RGD1559578	Psmb3
	Ppp1r27	Krt40
	Pycr1	Krt35
	Lratd1	Evpl
	Dcdc2c	Vsnl1
	Myt1l	Dlk1
	Lrrn3	Mir1193
	Lrrn3	Cmahp
	Rdh11	Nalcn
	Dio2	Ptk2
	RGD1566401	Cbx5
	Mir411	Pla2g10
	Zbtb42	Bmerb1
	Shc3	Kcnj6
	RGD1566325	RT1-M5
	Erap1	Olr1744
	Ankrd34b	Tmem178a
	Fezf2	Proc
	Olr1645	Mppe1
	Spry2	Ina
	Slitrk5	Il1rl2
	Hs6st3	Vwc2l
	Gpr20	Irs1
	Ly6h	Ctse
	Lrrc24	Slamf6
	Hoxc11	Gata3
	Hoxc5	Olr710
	Ppp1r1a	Actc1
	Popdc2	Nkain4
	Runx1	Mecom
	Atp6v0e1	Mab21l1
	Slc37a1	Mab21l1
	Slc37a1	Mab21l1
	Prrc2a	Trim2
	Catsperd	Rhbg
	Klhl14	Zbtb7b
	Rit2	Ecm1
	Pcdhb5	Hmgcs2
	Pcdhb6	Kcnd3
	Pcdhb9	Tceanc2
	Mc4r	Zbtb8b
	Galr1	Tex47
	Galr1	Pde6b
	Hhex	Lhx5
	Kazald1	Cux2
	Cnnm4	Cux2
	Nppc	Castor2
	Snorc	Rtkn
	Marco	Mgll
	Kcnh1	RT1-N1
	Cysrt1	Kcnn4
	Lrrc26	Kcnn4
	Fbxw5	Mybpc2
	Tbr1	Slc6a5
	Slc4a10	Pcsk6
	Prkra	Ampd3
	Olr721	H19
	Ciao1	Igf2
	Btbd3	Efnb2
	Spag4	Irs2
	Znfx1	Dusp4
	Cdca4	Gpm6a
	Pld1	Galntl6
	Pld1	Cdh3
	Rapgef2	Necab2
	Rapgef2	Jph3
	Efna1	Bsx
	Olfm3	Stra6
	Palmd	Snap91
	Rpl3	Cyb561d2
	Sdr16c5	Cyb561d2
	Lingo2	Mir425
	Lingo2	LOC691895
	Cntfr	LOC691895
	Ccl27	Mir19b2
	Ccl27	Slitrk2
	Ccl27	Cdx4
	Ccl27	RragB
	Ccl27
	Ccl19
	Ccl19
	Ccl21
	Ccl21
	Ccl21
	Ccl21
	Ccl21
	LOC100910558
	Slc26a5
	Cytl1
	Cckar
	Piwil1
	Cldn4
	Cldn4
	Alox5ap
	Cald1
	Lrrtm4
	Lrrtm4
	Grin2b
	Smim17
	Peg3
	Ptgir
	Cnfn
	Hspb6
	Csrp3
	Gabrg3
	Map6
	Armc5
	Jakmip3
	Syce1
	RGD1309350
	Ifitm3
	Ifitm3
	Snapc2
	Rtbdn
	Elmo3
	Trim67
	Nrgn
	Olr1243
	Bsx
	Ncam1
	Acsbg1
	Tinag
	Rbp1
	Mst1r
	Camkv
	Wdr6
	Shroom4
	Magix
	Wdr45
	Ebp
	Ddx3x
	Fundc1
	Uba1
	Usp11
	Gria3
	Zdhhc9
	Dusp9
	Hcfc1
	Fam3a
	Nr0b1
	Ophn1
	Igbp1
	Slc16a2
	Mir384
	Sh3bgrl
	Klhl4
	Armcx2
	Bex3
	Cldn2
	Tsc22d3
	Pak3
	Capn6
	Ptchd1

### Sheet: FE_positively_methylated
Resource	Term	P-value	Adjusted P-value	Combined Score	Genes
GO_Biological Process	positive regulation of MAPK cascade (GO:0043410)	4.54674e-06	0.00210206	119.266	MARCO	CCL21	RAPGEF2	SPRY2	MST1R	CCL19	ADRA1B	ROBO1
GO_Biological Process	positive regulation of protein phosphorylation (GO:0001934)	5.0147e-06	0.00210206	98.9516	EFNA1	FGF6	MARCO	DDX3X	CCL21	RAPGEF2	SPRY2	CCL19	INHBE
GO_Biological Process	regulation of dendritic cell apoptotic process (GO:2000668)	6.35704e-06	0.00210206	1354.53	CCL21	RAPGEF2	CCL19
GO_Biological Process	regulation of cation channel activity (GO:2001257)	1.39883e-05	0.00301345	206.32	DMD	CACNG2	CACNG3	GRIN2B	GRIA3
GO_Biological Process	positive regulation of protein kinase activity (GO:0045860)	1.51887e-05	0.00301345	141.243	EFNA1	DDX3X	CCL21	RAPGEF2	CCL19	PAK3
GO_Biological Process	regulation of neurotransmitter receptor activity (GO:0099601)	4.78247e-05	0.00773542	225.34	CACNG2	CACNG3	GRIN2B	GRIA3
GO_Biological Process	adenylate cyclase-activating G protein-coupled receptor signaling pathway (GO:0007189)	5.45846e-05	0.00773542	134.492	MC4R	PTGIR	RAPGEF2	ADRA1B	VIP
GO_Biological Process	transmembrane receptor protein tyrosine kinase signaling pathway (GO:0007169)	7.37133e-05	0.00914045	61.5605	EFNA1	FGF6	ATP6V0E1	SHC3	RAPGEF2	MST1R	PAK3	GRIN2B
GO_Biological Process	establishment of T cell polarity (GO:0001768)	0.000116517	0.0105077	1795.99	CCL21	CCL19
GO_Biological Process	positive regulation of glycoprotein metabolic process (GO:1903020)	0.000116517	0.0105077	1795.99	CCL21	CCL19
GO_Biological Process	response to prostaglandin (GO:0034694)	0.000116517	0.0105077	1795.99	CCL21	CCL19
GO_Biological Process	response to alcohol (GO:0097305)	0.000149246	0.0108119	295.206	CCL21	CCL19	GRIN2B
GO_Biological Process	regulation of ERK1 and ERK2 cascade (GO:0070372)	0.000170901	0.0108119	70.1467	MARCO	CCL21	RAPGEF2	SPRY2	CCL19	DUSP9
GO_Biological Process	positive regulation of antigen processing and presentation (GO:0002579)	0.000174386	0.0108119	1286.96	CCL21	CCL19
GO_Biological Process	establishment of lymphocyte polarity (GO:0001767)	0.000174386	0.0108119	1286.96	CCL21	CCL19
GO_Biological Process	positive regulation of dendritic cell antigen processing and presentation (GO:0002606)	0.000174386	0.0108119	1286.96	CCL21	CCL19
GO_Biological Process	positive regulation of protein kinase B signaling (GO:0051897)	0.000235623	0.0134249	82.7254	FGF6	CCL21	SPRY2	MST1R	CCL19
GO_Biological Process	negative regulation of dendritic cell apoptotic process (GO:2000669)	0.000243597	0.0134249	989.757	CCL21	CCL19
GO_Biological Process	adenylate cyclase-modulating G protein-coupled receptor signaling pathway (GO:0007188)	0.000263975	0.0135809	79.544	MC4R	MARCO	PTGIR	ADRA1B	VIP
GO_Biological Process	positive regulation of ERK1 and ERK2 cascade (GO:0070374)	0.000319748	0.0135809	74.4107	MARCO	CCL21	RAPGEF2	SPRY2	CCL19
GO_Biological Process	neurotransmitter receptor diffusion trapping (GO:0099628)	0.000324072	0.0135809	796.459	CACNG2	CACNG3
GO_Biological Process	immunological synapse formation (GO:0001771)	0.000324072	0.0135809	796.459	CCL21	CCL19
GO_Biological Process	postsynaptic neurotransmitter receptor diffusion trapping (GO:0098970)	0.000324072	0.0135809	796.459	CACNG2	CACNG3
GO_Biological Process	regulation of cellular component biogenesis (GO:0044087)	0.000328571	0.0135809	201.481	RAPGEF2	CCL19	HCFC1
GO_Biological Process	calcium ion transmembrane import into cytosol (GO:0097553)	0.000409694	0.0158619	180.839	CCL21	CCL19	GRIN2B
GO_Biological Process	regulation of dendritic cell antigen processing and presentation (GO:0002604)	0.000415735	0.0158619	661.482	CCL21	CCL19
GO_Biological Process	positive regulation of protein serine/threonine kinase activity (GO:0071902)	0.000494524	0.0181692	91.0628	DDX3X	RAPGEF2	MST1R	ROBO1
GO_Biological Process	regulation of glycoprotein biosynthetic process (GO:0010559)	0.000518511	0.0183701	562.345	CCL21	CCL19
GO_Biological Process	positive regulation of intracellular signal transduction (GO:1902533)	0.000567549	0.0194141	35.3335	FGF6	DDX3X	CCL21	RAPGEF2	SPRY2	MST1R	CCL19	ADRA1B
GO_Biological Process	MAPK cascade (GO:0000165)	0.000619321	0.0195599	46.5077	FGF6	SHC3	RAPGEF2	NCAM1	DUSP9	GRIN2B
GO_Biological Process	response to prostaglandin E (GO:0034695)	0.000632324	0.0195599	486.725	CCL21	CCL19
GO_Biological Process	negative regulation of cell projection organization (GO:0031345)	0.000646262	0.0195599	144.31	RAPGEF2	SPRY2	GRIN2B
GO_Biological Process	positive regulation of kinase activity (GO:0033674)	0.000650681	0.0195599	81.363	CCL21	RAPGEF2	MST1R	CCL19
GO_Biological Process	chemokine-mediated signaling pathway (GO:0070098)	0.00297821	0.0210766	27.321	158.911	CCL21;CCL19
GO_Biological Process	regulation of protein kinase B signaling (GO:0051896)	0.000743105	0.0214583	54.9741	FGF6	CCL21	SPRY2	MST1R	CCL19
GO_Biological Process	negative regulation of leukocyte apoptotic process (GO:2000107)	0.000757098	0.0214583	427.321	CCL21	CCL19
GO_Biological Process	negative regulation of cysteine-type endopeptidase activity (GO:2000117)	0.000813663	0.0224209	128.575	IGBP1	BEX3	DDX3X
GO_Biological Process	negative regulation of cysteine-type endopeptidase activity involved in apoptotic process (GO:0043154)	0.000906753	0.0243108	121.735	IGBP1	BEX3	DDX3X
GO_Biological Process	positive regulation of macromolecule biosynthetic process (GO:0010557)	0.00103276	0.0245457	67.0408	DDX3X	CCL21	CCL19	PLD1
GO_Biological Process	regulation of cell projection organization (GO:0031344)	0.00103923	0.0245457	340.371	SPRY2	CCL19
GO_Biological Process	positive regulation of glycoprotein biosynthetic process (GO:0010560)	0.00103923	0.0245457	340.371	CCL21	CCL19
GO_Biological Process	retinal metabolic process (GO:0042574)	0.00103923	0.0245457	340.371	SDR16C5	RDH11
GO_Biological Process	positive regulation of T cell chemotaxis (GO:0010820)	0.00103923	0.0245457	340.371	CCL21	CCL27
GO_Biological Process	regulation of T cell chemotaxis (GO:0010819)	0.00119645	0.0269744	307.73	CCL21	CCL27
GO_Biological Process	response to ethanol (GO:0045471)	0.00119645	0.0269744	307.73	GLRA2	GRIN2B
GO_Biological Process	positive regulation of gene expression (GO:0010628)	0.0013442	0.028796	30.5771	FGF6	DDX3X	NOG	SPRY2	PLD1	ROBO1	HCFC1
GO_Biological Process	neuropeptide signaling pathway (GO:0007218)	0.00134577	0.028796	99.5174	GLRA2	GALR1	RAPGEF2
GO_Biological Process	dendritic cell chemotaxis (GO:0002407)	0.00136432	0.028796	280.159	CCL21	CCL19
GO_Biological Process	axonogenesis (GO:0007409)	0.00143627	0.0296828	42.8605	EFNA1	SHC3	NCAM1	PAK3	ROBO1
GO_Biological Process	adenylate cyclase-activating adrenergic receptor signaling pathway (GO:0071880)	0.00154279	0.030646	256.596	RAPGEF2	ADRA1B
GO_Biological Process	anterograde trans-synaptic signaling (GO:0098916)	0.00154466	0.030646	41.6662	GLRA2	GABRG3	CACNA1E	GRIN2B	GRIA3
GO_Biological Process	dendritic cell migration (GO:0036336)	0.00173178	0.0324137	236.253	CCL21	CCL19
GO_Biological Process	positive regulation of lymphocyte chemotaxis (GO:0140131)	0.00173178	0.0324137	236.253	CCL21	CCL27
GO_Biological Process	positive regulation of synaptic transmission, glutamatergic (GO:0051968)	0.00173178	0.0324137	236.253	CACNG2	CACNG3
GO_Biological Process	NLS-bearing protein import into nucleus (GO:0006607)	0.00193122	0.0342101	218.533	NUP54	KPNA1
GO_Biological Process	regulation of vascular endothelial growth factor signaling pathway (GO:1900746)	0.00193122	0.0342101	218.533	SPRY2	ROBO1
GO_Biological Process	positive regulation of neutrophil chemotaxis (GO:0090023)	0.00193122	0.0342101	218.533	CCL21	CCL19
GO_Biological Process	positive regulation of synaptic transmission (GO:0050806)	0.0020566	0.034818	79.7884	CACNG2	CACNG3	GRIN2B
GO_Biological Process	positive regulation of macromolecule metabolic process (GO:0010604)	0.00208606	0.034818	30.4083	FGF6	DDX3X	NOG	SPRY2	ROBO1	HCFC1
GO_Biological Process	adrenergic receptor signaling pathway (GO:0071875)	0.00214102	0.034818	202.976	RAPGEF2	ADRA1B
GO_Biological Process	calcium-independent cell-cell adhesion via plasma membrane cell-adhesion molecules (GO:0016338)	0.00214102	0.034818	202.976	CLDN4	CLDN2
GO_Biological Process	regulation of fibroblast growth factor receptor signaling pathway (GO:0040036)	0.00214102	0.034818	202.976	NOG	SPRY2
GO_Biological Process	negative regulation of signal transduction (GO:0009968)	0.00228868	0.0364635	35.6581	HHEX	PTGIR	NOG	SPRY2	NR0B1
GO_Biological Process	regulation of cardiac muscle cell proliferation (GO:0060043)	0.00236113	0.0364635	189.222	NOG	RUNX1
GO_Biological Process	retinol metabolic process (GO:0042572)	0.00236113	0.0364635	189.222	SDR16C5	RDH11
GO_Biological Process	negative regulation of transcription by RNA polymerase II (GO:0000122)	0.00238924	0.0364635	22.5508	IGBP1	EFNA1	SDR16C5	HHEX	NOG	NR0B1	HCFC1	RUNX1
GO_Biological Process	positive regulation of granulocyte chemotaxis (GO:0071624)	0.00259147	0.0383693	176.986	CCL21	CCL19
GO_Biological Process	positive regulation of neutrophil migration (GO:1902624)	0.00259147	0.0383693	176.986	CCL21	CCL19
GO_Biological Process	negative regulation of cellular response to growth factor stimulus (GO:0090288)	0.00267045	0.0389572	69.4481	HHEX	NOG	SPRY2
GO_Biological Process	phospholipase C-activating G protein-coupled receptor signaling pathway (GO:0007200)	0.00276637	0.0392034	68.146	CCKAR	ADRA1B	VIP
GO_Biological Process	positive regulation of cellular amide metabolic process (GO:0034250)	0.00276637	0.0392034	68.146	EFNA1	DDX3X	PLD1
GO_Biological Process	regulation of cysteine-type endopeptidase activity (GO:2000116)	0.00283197	0.0394648	166.038	BEX3	GRIN2B
GO_Biological Process	ephrin receptor signaling pathway (GO:0048013)	0.00286438	0.0394648	66.8823	EFNA1	PAK3	GRIN2B
GO_Biological Process	response to interleukin-1 (GO:0070555)	0.00327777	0.0430704	62.1809	IGBP1	CCL21	CCL19
GO_Biological Process	regulation of AMPA receptor activity (GO:2000311)	0.00334317	0.0430704	147.297	CACNG2	CACNG3
GO_Biological Process	negative regulation of sequestering of calcium ion (GO:0051283)	0.00334317	0.0430704	147.297	CCL21	CCL19
GO_Biological Process	regulation of neutrophil chemotaxis (GO:0090022)	0.00334317	0.0430704	147.297	CCL21	CCL19
GO_Biological Process	positive regulation of T cell migration (GO:2000406)	0.00334317	0.0430704	147.297	CCL21	CCL27
GO_Biological Process	positive regulation of cellular biosynthetic process (GO:0031328)	0.00347942	0.0442511	39.1017	DDX3X	CCL21	CCL19	PLD1
GO_Biological Process	regulation of cysteine-type endopeptidase activity involved in apoptotic process (GO:0043281)	0.00361061	0.0453383	58.9883	IGBP1	BEX3	DDX3X
GO_Biological Process	regulation of cell junction assembly (GO:1901888)	0.00389416	0.0465422	131.873	RAPGEF2	RUNX1
GO_Biological Process	peptide hormone secretion (GO:0030072)	0.00389416	0.0465422	131.873	NEUROD1	VIP
GO_Biological Process	positive regulation of cellular component movement (GO:0051272)	0.00389416	0.0465422	131.873	CCL21	CCL19
GO_Biological Process	release of sequestered calcium ion into cytosol (GO:0051209)	0.00389416	0.0465422	131.873	CCL21	CCL19
GO_Biological Process	chemical synaptic transmission (GO:0007268)	0.00410228	0.0474566	28.0032	GLRA2	GABRG3	CACNA1E	GRIN2B	GRIA3
GO_Biological Process	response to ketone (GO:1901654)	0.0041844	0.0474566	125.152	CCL21	CCL19
GO_Biological Process	positive regulation of phosphatidylinositol 3-kinase activity (GO:0043552)	0.0041844	0.0474566	125.152	CCL21	CCL19
GO_Biological Process	ventricular septum morphogenesis (GO:0060412)	0.0041844	0.0474566	125.152	NOG	ROBO1
GO_Biological Process	negative regulation of MAPK cascade (GO:0043409)	0.00420986	0.0474566	54.2114	IGBP1	SPRY2	DUSP9
GO_Biological Process	nervous system development (GO:0007399)	0.00440803	0.0491322	22.8313	NEUROD1	CNTFR	NOG	MST1R	MNX1	ROBO1
GO_Biological Process	negative regulation of epithelial to mesenchymal transition (GO:0010719)	0.00448438	0.0494279	118.987	EFNA1	SPRY2
GO_Molecular Function	voltage-gated calcium channel activity (GO:0005245)	0.000280734	0.0169496	217.54	CACNG2	CACNA1E	CACNG3
GO_Molecular Function	voltage-gated cation channel activity (GO:0022843)	0.000353039	0.0169496	104.345	CACNG2	CACNA1E	CACNG3	GRIN2B
GO_Molecular Function	CCR chemokine receptor binding (GO:0048020)	0.000409694	0.0169496	180.839	CCL21	CCL19	CCL27
GO_Molecular Function	eukaryotic initiation factor 4E binding (GO:0008190)	0.000518511	0.0169496	562.345	HHEX	DDX3X
GO_Molecular Function	chemokine activity (GO:0008009)	0.000536423	0.0169496	158.317	CCL21	CCL19	CCL27
GO_Molecular Function	glycine binding (GO:0016594)	0.000632324	0.0169496	486.725	GLRA2	GRIN2B
GO_Molecular Function	chemokine receptor binding (GO:0042379)	0.000685822	0.0169496	140.09	CCL21	CCL19	CCL27
GO_Molecular Function	inhibitory extracellular ligand-gated ion channel activity (GO:0005237)	0.00103923	0.0224734	340.371	GLRA2	GABRG3
GO_Molecular Function	chloride channel activity (GO:0005254)	0.00140849	0.0249665	97.2066	CLDN4	GLRA2	GABRG3
GO_Molecular Function	ionotropic glutamate receptor activity (GO:0004970)	0.00154279	0.0249665	256.596	GRIN2B	GRIA3
GO_Molecular Function	anion channel activity (GO:0005253)	0.00167764	0.0249665	88.777	CLDN4	GLRA2	GABRG3
GO_Molecular Function	ligand-gated anion channel activity (GO:0099095)	0.00173178	0.0249665	236.253	GLRA2	GABRG3
GO_Molecular Function	NAD-retinol dehydrogenase activity (GO:0004745)	0.00193122	0.0257	218.533	SDR16C5	RDH11
GO_Molecular Function	hormone receptor binding (GO:0051427)	0.00236113	0.0265277	189.222	NPPC	VIP
GO_Molecular Function	ligand-gated cation channel activity (GO:0099094)	0.00267045	0.0265277	69.4481	ASIC4	GRIN2B	GRIA3
GO_Molecular Function	amyloid-beta binding (GO:0001540)	0.00267045	0.0265277	69.4481	MARCO	GRIN2B	GRIA3
GO_Molecular Function	G protein-coupled peptide receptor activity (GO:0008528)	0.00286438	0.0265277	66.8823	MC4R	CCKAR	GALR1
GO_Molecular Function	cytokine activity (GO:0005125)	0.00301871	0.0265277	41.7578	CCL21	CCL19	CCL27	INHBE
GO_Molecular Function	ion channel activity (GO:0005216)	0.00306678	0.0265277	64.4638	ASIC4	GRIN2B	GRIA3
GO_Molecular Function	calcium channel activity (GO:0005262)	0.00306678	0.0265277	64.4638	CACNG2	CACNA1E	CACNG3
GO_Molecular Function	ligand-gated channel activity (GO:0022834)	0.00479404	0.0394937	113.315	GRIN2B	GRIA3
GO_Molecular Function	ligand-gated ion channel activity (GO:0015276)	0.00511329	0.0402091	108.082	GRIN2B	GRIA3
GO_Molecular Function	amino acid binding (GO:0016597)	0.00544209	0.0409339	103.24	GLRA2	GRIN2B
GO_Molecular Function	DNA-binding transcription factor binding (GO:0140297)	0.00580002	0.0418084	30.6461	NEUROD1	SDR16C5	HHEX	HCFC1
GO_Molecular Function	transmitter-gated ion channel activity (GO:0022824)	0.006128	0.0424058	94.5738	GLRA2	GABRG3
GO_Molecular Function	protein serine/threonine kinase activator activity (GO:0043539)	0.00722672	0.0480855	83.656	DDX3X	SPRY2
KEGG	Neuroactive ligand-receptor interaction	2.53625e-07	3.39858e-05	152.426	MC4R	PTGIR	GLRA2	CCKAR	GALR1	ADRA1B	VIP	GABRG3	GRIN2B	GRIA3
KEGG	Ras signaling pathway	1.51163e-05	0.0010128	109.758	EFNA1	FGF6	GNG3	SHC3	PLD1	PAK3	GRIN2B
KEGG	MAPK signaling pathway	6.83568e-05	0.00305327	74.1153	EFNA1	FGF6	RAPGEF2	CACNG2	DUSP9	CACNA1E	CACNG3
KEGG	Maturity onset diabetes of the young	9.65253e-05	0.0032336	363.762	NEUROD1	HHEX	MNX1
KEGG	Arrhythmogenic right ventricular cardiomyopathy	0.000145214	0.00389173	147.938	SGCD	DMD	CACNG2	CACNG3
KEGG	Hypertrophic cardiomyopathy	0.000265111	0.00527568	116.945	SGCD	DMD	CACNG2	CACNG3
KEGG	Dilated cardiomyopathy	0.000339357	0.00527568	106.009	SGCD	DMD	CACNG2	CACNG3
KEGG	Circadian entrainment	0.000353039	0.00527568	104.345	GNG3	RASD1	GRIN2B	GRIA3
KEGG	Nicotine addiction	0.000354337	0.00527568	194.181	GABRG3	GRIN2B	GRIA3
KEGG	Chemokine signaling pathway	0.000528819	0.00708617	62.235	GNG3	SHC3	CCL21	CCL19	CCL27
KEGG	Glutamatergic synapse	0.000650681	0.00792647	81.363	GNG3	PLD1	GRIN2B	GRIA3
KEGG	Vascular smooth muscle contraction	0.0011566	0.0129154	63.8791	NPPC	PTGIR	CALD1	ADRA1B
KEGG	Calcium signaling pathway	0.00143627	0.0148046	42.8605	FGF6	CCKAR	MST1R	ADRA1B	CACNA1E
KEGG	Adrenergic signaling in cardiomyocytes	0.00180039	0.0172323	52.7023	PPP1R1A	ADRA1B	CACNG2	CACNG3
KEGG	Tight junction	0.00277518	0.0247916	43.3989	CLDN4	RAPGEF2	CLDN2	RUNX1
KEGG	Cytokine-cytokine receptor interaction	0.00351232	0.0294157	29.9032	CNTFR	CCL21	CCL19	CCL27	INHBE
KEGG	Rap1 signaling pathway	0.00599718	0.0446457	30.1486	EFNA1	FGF6	RAPGEF2	GRIN2B
KEGG	cAMP signaling pathway	0.00661539	0.0466559	28.7248	PLD1	VIP	GRIN2B	GRIA3
WikiPathway	Arrhythmogenic Right Ventricular Cardiomyopathy WP2118	0.000124432	0.0106085	156.998	SGCD	DMD	CACNG2	CACNG3
WikiPathway	MAPK Signaling Pathway WP382	0.000204381	0.0106085	66.3831	FGF6	RAPGEF2	CACNG2	DUSP9	CACNA1E	CACNG3
WikiPathway	Chemokine signaling pathway WP3929	0.000256657	0.0106085	80.3215	GNG3	SHC3	CCL21	CCL19	CCL27
WikiPathway	Ras signaling WP4223	0.000435616	0.0135041	66.7143	GNG3	SHC3	PLD1	PAK3	GRIN2B
WikiPathway	Brain-derived neurotrophic factor (BDNF) signaling pathway WP2380	0.00155035	0.0378774	56.2784	SHC3	NCAM1	GRIN2B	GRIA3
WikiPathway	GPCRs, Class A Rhodopsin-like WP455	0.00193879	0.0378774	38.1042	MC4R	PTGIR	CCKAR	GALR1	ADRA1B
WikiPathway	Peptide GPCRs WP24	0.00213824	0.0378774	78.1657	MC4R	CCKAR	GALR1
BIOPLANET	Neuroactive ligand-receptor interaction	3.87466e-07	0.00011934	165.611	MC4R	PTGIR	GLRA2	CCKAR	GALR1	ADRA1B	GABRG3	GRIN2B	GRIA3
BIOPLANET	GPCR ligand binding	1.35883e-06	0.00020926	111.797	MC4R	PTGIR	GNG3	CCKAR	CCL21	GALR1	CCL19	ADRA1B	VIP	CCL27
BIOPLANET	Transmission across chemical synapses	4.10177e-06	0.000421115	151.127	GNG3	CACNG2	GABRG3	CACNA1E	CACNG3	GRIN2B	GRIA3
BIOPLANET	Peptide G-protein coupled receptors	5.25113e-05	0.0033127	99.6297	MC4R	CCKAR	CCL21	GALR1	CCL19	CCL27
BIOPLANET	Neuronal system	5.37775e-05	0.0033127	79.0411	GNG3	CACNG2	GABRG3	CACNA1E	CACNG3	GRIN2B	GRIA3
BIOPLANET	Maturity onset diabetes of the young	8.5599e-05	0.00439408	385.257	NEUROD1	HHEX	MNX1
BIOPLANET	Arrhythmogenic right ventricular cardiomyopathy (ARVC)	0.000131102	0.00574598	153.88	SGCD	DMD	CACNG2	CACNG3
BIOPLANET	Glutamate binding and activation of AMPA receptors and synaptic plasticity	0.000149246	0.00574598	295.206	CACNG2	CACNG3	GRIA3
BIOPLANET	Dilated cardiomyopathy	0.000396453	0.0135675	99.594	SGCD	DMD	CACNG2	CACNG3
BIOPLANET	Chemokine signaling pathway	0.000492266	0.0151618	63.8599	GNG3	SHC3	CCL21	CCL19	CCL27
BIOPLANET	G alpha (i) signaling events	0.000622036	0.0166562	58.6778	GNG3	CCL21	GALR1	CCL19	CCL27
BIOPLANET	Signal transduction	0.00069246	0.0166562	25.8755	MC4R	FGF6	GNG3	CCKAR	ATP6V0E1	CCL21	GALR1	NOG	CCL19	ADRA1B	CCL27
BIOPLANET	MAPK signaling pathway	0.000746026	0.0166562	43.6921	FGF6	RAPGEF2	CACNG2	DUSP9	CACNA1E	CACNG3
BIOPLANET	Opening of calcium channels triggered by depolarization of the presynaptic terminal	0.000757098	0.0166562	427.321	CACNG2	CACNA1E
BIOPLANET	Binding of chemokines to chemokine receptors	0.000859407	0.0176465	125.079	CCL21	CCL19	CCL27
BIOPLANET	G alpha (s) signaling events	0.000918553	0.0176821	70.4517	MC4R	PTGIR	GNG3	VIP
BIOPLANET	Activation of Rac	0.00103923	0.0188285	340.371	PAK3	ROBO1
BIOPLANET	FGF signaling pathway	0.00122568	0.0209728	104.415	FGF6	SPRY2	NCAM1
BIOPLANET	Unblocking of NMDA receptor, glutamate binding and activation	0.00154279	0.0250095	256.596	GRIN2B	GRIA3
BIOPLANET	Class A GPCRs (rhodopsin-like)	0.00181047	0.0268169	39.1513	MC4R	PTGIR	CCKAR	GALR1	ADRA1B
BIOPLANET	Signaling by GPCR	0.00182843	0.0268169	20.955	MC4R	PTGIR	GNG3	CCKAR	CCL21	GALR1	CCL19	ADRA1B	VIP	CCL27
BIOPLANET	Cytokine-cytokine receptor interaction	0.00221528	0.031014	36.1288	CNTFR	CCL21	CCL19	CCL27	INHBE
BIOPLANET	Eicosanoid metabolism	0.00283197	0.0379238	166.038	PTGIR	ALOX5AP
BIOPLANET	Ligand-gated ion channel transport	0.00334317	0.042904	147.297	GLRA2	GABRG3
BIOPLANET	ADP signalling through P2Y purinoceptor 12	0.00389416	0.047976	131.873	GNG3	PTGIR
Reactome_2022	Signal Transduction R-HSA-162582	1.17929e-06	0.000405306	52.1642	BEX3	PTGIR	ATP6V0E1	SHC3	CCL21	NOG	MST1R	ADRA1B	DUSP9	GABRG3	GRIN2B	RUNX1	MC4R	FGF6	SDR16C5	GNG3	CCKAR	RDH11	GALR1	RAPGEF2	SPRY2	NCAM1	CCL19	CCL27
Reactome_2022	Transmission Across Chemical Synapses R-HSA-112315	2.047e-06	0.000405306	142.147	GLRA2	GNG3	CACNG2	GABRG3	CACNA1E	CACNG3	GRIN2B	GRIA3
Reactome_2022	Neurotransmitter Receptors And Postsynaptic Signal Transmission R-HSA-112314	3.08654e-06	0.000407423	161.725	GLRA2	GNG3	CACNG2	GABRG3	CACNG3	GRIN2B	GRIA3
Reactome_2022	Class A/1 (Rhodopsin-like Receptors) R-HSA-373076	1.64718e-05	0.00163071	88.8037	MC4R	PTGIR	CCKAR	CCL21	GALR1	CCL19	ADRA1B	CCL27
Reactome_2022	GPCR Ligand Binding R-HSA-500792	2.68518e-05	0.00212666	68.5027	MC4R	PTGIR	GNG3	CCKAR	CCL21	GALR1	CCL19	ADRA1B	CCL27
Reactome_2022	Neuronal System R-HSA-112316	5.35869e-05	0.00333121	66.7146	GLRA2	GNG3	CACNG2	GABRG3	CACNA1E	CACNG3	GRIN2B	GRIA3
Reactome_2022	Peptide Ligand-Binding Receptors R-HSA-375276	5.8885e-05	0.00333121	96.3789	MC4R	CCKAR	CCL21	GALR1	CCL19	CCL27
Reactome_2022	Glutamate Binding, Activation Of AMPA Receptors And Synaptic Plasticity R-HSA-399721	0.000164829	0.00815905	281.44	CACNG2	CACNG3	GRIA3
Reactome_2022	GPCR Downstream Signaling R-HSA-388396	0.00026599	0.0117036	39.111	MC4R	PTGIR	GNG3	CCKAR	CCL21	GALR1	CCL19	ADRA1B	CCL27
Reactome_2022	RAF/MAP Kinase Cascade R-HSA-5673001	0.000343474	0.0136016	56.3752	FGF6	SHC3	RAPGEF2	NCAM1	DUSP9	GRIN2B
Reactome_2022	MAPK1/MAPK3 Signaling R-HSA-5684996	0.000385897	0.0138923	54.3055	FGF6	SHC3	RAPGEF2	NCAM1	DUSP9	GRIN2B
Reactome_2022	Signaling By GPCR R-HSA-372790	0.000579833	0.0191345	31.6485	MC4R	PTGIR	GNG3	CCKAR	CCL21	GALR1	CCL19	ADRA1B	CCL27
Reactome_2022	Presynaptic Depolarization And Calcium Channel Opening R-HSA-112308	0.000757098	0.0225372	427.321	CACNG2	CACNA1E
Reactome_2022	MAPK Family Signaling Cascades R-HSA-5683057	0.000796769	0.0225372	42.7291	FGF6	SHC3	RAPGEF2	NCAM1	DUSP9	GRIN2B
Reactome_2022	Chemokine Receptors Bind Chemokines R-HSA-380108	0.000955723	0.0244381	118.536	CCL21	CCL19	CCL27
Reactome_2022	LGI-ADAM Interactions R-HSA-5682910	0.00103923	0.0244381	340.371	CACNG2	CACNG3
Reactome_2022	Developmental Biology R-HSA-1266738	0.00104911	0.0244381	23.1154	NEUROD1	EFNA1	HHEX	RPL3	SHC3	NCAM1	CACNG2	CACNG3	GRIN2B	ROBO1	RUNX1
Reactome_2022	Signaling By Receptor Tyrosine Kinases R-HSA-9006934	0.00158333	0.0348332	28.9453	FGF6	ATP6V0E1	SHC3	SPRY2	MST1R	GABRG3	GRIN2B
Reactome_2022	Prostacyclin Signaling Thru Prostacyclin Receptor R-HSA-392851	0.00193122	0.0402506	218.533	PTGIR	GNG3
Reactome_2022	Synaptic Adhesion-Like Molecules R-HSA-8849932	0.00236113	0.0445242	189.222	GRIN2B	GRIA3
Reactome_2022	Unblocking Of NMDA Receptors, Glutamate Binding And Activation R-HSA-438066	0.00236113	0.0445242	189.222	GRIN2B	GRIA3
Reactome_2022	RA Biosynthesis Pathway R-HSA-5365859	0.00259147	0.0466465	176.986	SDR16C5	RDH11

### Sheet: FE_negatively_methylated
Resource	Term	P-value	Adjusted P-value	Combined Score	Genes
GO_Biological Process	axonogenesis (GO:0007409)	2.76359e-06	0.00236523	110.215	EFNB2	SHC3	UNC5A	SLITRK2	BDNF	KIF5A	PLA2G10	IRS2	PTK2
GO_Biological Process	regulation of transcription by RNA polymerase II (GO:0006357)	4.84252e-06	0.00236523	37.8528	SATB1	DBX1	OTP	GATA3	CUX2	MECOM	SALL4	HOXC4	ZBTB7B	HOXC6	DRGX	CDX4	CBX5	HELT	BSX	IGF2	LIF	EBF3	PAX6	NR2F2	FOXL1	OVOL1	LHX2	LHX5	CRLF3	ZBTB8B	NEUROG3
GO_Biological Process	axon guidance (GO:0007411)	7.06741e-06	0.00236523	106.541	EFNB2	SHC3	UNC5A	BDNF	KIF5A	PLA2G10	IRS2	PTK2
GO_Biological Process	positive regulation of insulin receptor signaling pathway (GO:0046628)	3.14847e-05	0.00572697	651.16	IRS1	IGF2	ZBTB7B
GO_Biological Process	positive regulation of signal transduction (GO:0009967)	3.36726e-05	0.00572697	73.7538	NECAB2	CDH3	CUX2	IRS1	BDNF	IGF2	GATA3	ZBTB7B
GO_Biological Process	positive regulation of cellular response to insulin stimulus (GO:1900078)	3.99291e-05	0.00572697	578.366	IRS1	IGF2	ZBTB7B
GO_Biological Process	positive regulation of glycogen biosynthetic process (GO:0045725)	3.99291e-05	0.00572697	578.366	IRS1	IGF2	IRS2
GO_Biological Process	positive regulation of glycogen metabolic process (GO:0070875)	4.9734e-05	0.00624162	518.649	IRS1	IGF2	IRS2
GO_Biological Process	regulation of transcription, DNA-templated (GO:0006355)	5.93959e-05	0.00662595	26.5574	SATB1	DBX1	GATA3	CUX2	MECOM	SALL4	HOXC4	ZBTB7B	HOXC6	DRGX	CDX4	CBX5	HELT	BSX	IGF2	EBF3	PAX6	NR2F2	FOXL1	OVOL1	LHX2	LHX5	CRLF3	ZBTB8B	NEUROG3
GO_Biological Process	cellular response to interleukin-7 (GO:0098761)	0.00010442	0.00953072	359.796	SOCS2	IRS1	IRS2
GO_Biological Process	interleukin-7-mediated signaling pathway (GO:0038111)	0.00010442	0.00953072	359.796	SOCS2	IRS1	IRS2
GO_Biological Process	sensory organ development (GO:0007423)	0.000163743	0.0136998	141.601	MAB21L1	PAX6	GATA3	STRA6
GO_Biological Process	positive regulation of interleukin-17 production (GO:0032740)	0.000188149	0.0145309	269.295	IL23A	SLAMF6	ZBTB7B
GO_Biological Process	regulation of NK T cell proliferation (GO:0051140)	0.00023538	0.0168801	1154.46	IL23A	ZBTB7B
GO_Biological Process	anterior/posterior pattern specification (GO:0009952)	0.000258689	0.0171491	118.212	CDX4	HELT	HOXC4	HOXC6
GO_Biological Process	regulation of glycogen biosynthetic process (GO:0005979)	0.000273293	0.0171491	223.945	IRS1	IGF2	IRS2
GO_Biological Process	positive regulation of synapse assembly (GO:0051965)	0.000341911	0.0196306	200.384	CUX2	SLITRK2	BDNF
GO_Biological Process	ear development (GO:0043583)	0.000351943	0.0196306	824.113	GATA3	STRA6
GO_Biological Process	generation of neurons (GO:0048699)	0.000479756	0.0246556	50.1102	GPM6A	HELT	LHX2	OTP	LHX5	NEUROG3
GO_Biological Process	acylglycerol acyl-chain remodeling (GO:0036155)	0.000491147	0.0246556	631.628	DGAT1	MGLL
GO_Biological Process	regulation of interleukin-17 production (GO:0032660)	0.000559418	0.0267455	156.646	IL23A	SLAMF6	ZBTB7B
GO_Biological Process	transmembrane receptor protein tyrosine kinase signaling pathway (GO:0007169)	0.000835533	0.0328141	31.032	EFNB2	SOCS2	SHC3	IRS1	BDNF	IGF2	IRS2	PTK2
GO_Biological Process	regulation of nephron tubule epithelial cell differentiation (GO:0072182)	0.000836599	0.0328141	419.581	LIF	GATA3
GO_Biological Process	positive regulation of fatty acid beta-oxidation (GO:0032000)	0.000836599	0.0328141	419.581	IRS1	IRS2
GO_Biological Process	actin-myosin filament sliding (GO:0033275)	0.000849766	0.0328141	126.74	MYH2	MYBPC2	ACTC1
GO_Biological Process	muscle filament sliding (GO:0030049)	0.000849766	0.0328141	126.74	MYH2	MYBPC2	ACTC1
GO_Biological Process	regulation of cell differentiation (GO:0045595)	0.00102624	0.0381608	48.3955	BDNF	IGF2	LIF	GATA3	PTK2
GO_Biological Process	positive regulation of protein kinase B signaling (GO:0051897)	0.00118114	0.0423523	45.8758	IRS1	IGF2	IRS2	GATA3	PTK2
GO_Biological Process	regulation of insulin receptor signaling pathway (GO:0046626)	0.00139437	0.0462185	98.1847	IRS1	IGF2	ZBTB7B
GO_Biological Process	positive regulation of nervous system development (GO:0051962)	0.00139437	0.0462185	98.1847	CUX2	SLITRK2	BDNF
GO_Biological Process	positive regulation of intracellular signal transduction (GO:1902533)	0.00144004	0.0462185	23.8604	ECM1	IRS1	IL23A	RRAGB	IGF2	LIF	IRS2	GATA3	PTK2
GO_Biological Process	cellular response to growth hormone stimulus (GO:0071378)	0.00151913	0.0462185	268.94	SOCS2	PTK2
GO_Biological Process	positive regulation of fatty acid oxidation (GO:0046321)	0.00151913	0.0462185	268.94	IRS1	IRS2
GO_Biological Process	regulation of synapse assembly (GO:0051963)	0.00158212	0.0467192	91.9119	CUX2	SLITRK2	BDNF
GO_Biological Process	neuron differentiation (GO:0030182)	0.00166464	0.0477515	40.165	LHX2	OTP	LHX5	PAX6	NEUROG3
GO_Biological Process	positive regulation of cellular carbohydrate metabolic process (GO:0010676)	0.00178962	0.0499105	238.306	IRS1	IRS2
GO_Molecular Function	RNA polymerase II transcription regulatory region sequence-specific DNA binding (GO:0000977)	5.15456e-07	8.29885e-05	58.1953	CDX4	HELT	SATB1	BSX	OTP	EBF3	PAX6	GATA3	NR2F2	FOXL1	OVOL1	CUX2	MECOM	LHX2	SALL4	HOXC4	LHX5	ZBTB7B	ZBTB8B	HOXC6	DRGX	NEUROG3
GO_Molecular Function	sequence-specific DNA binding (GO:0043565)	8.76303e-06	0.000705424	53.7971	CDX4	SATB1	BSX	UNCX	PAX6	GATA3	NR2F2	FOXL1	OVOL1	CUX2	HOXC4	LHX5	ZBTB7B	DRGX
GO_Molecular Function	insulin-like growth factor receptor binding (GO:0005159)	3.99291e-05	0.00214286	578.366	SOCS2	IRS1	IGF2
GO_Molecular Function	transcription cis-regulatory region binding (GO:0000976)	7.81673e-05	0.00259489	43.0352	CDX4	CUX2	LHX2	SATB1	OTP	LHX5	PAX6	GATA3	ZBTB7B	ZBTB8B	DRGX
GO_Molecular Function	double-stranded DNA binding (GO:0003690)	8.05866e-05	0.00259489	39.6498	CDX4	CUX2	SATB1	BSX	HOXC4	UNCX	LHX5	PAX6	GATA3	OVOL1	ZBTB7B	DRGX
GO_Molecular Function	RNA polymerase II cis-regulatory region sequence-specific DNA binding (GO:0000978)	0.000139472	0.00320785	28.6956	CDX4	HELT	SATB1	BSX	EBF3	PAX6	GATA3	NR2F2	FOXL1	OVOL1	MECOM	SALL4	HOXC4	ZBTB7B	HOXC6	NEUROG3
GO_Molecular Function	cis-regulatory region sequence-specific DNA binding (GO:0000987)	0.000139472	0.00320785	28.6956	CDX4	HELT	SATB1	BSX	EBF3	PAX6	GATA3	NR2F2	FOXL1	OVOL1	MECOM	SALL4	HOXC4	ZBTB7B	HOXC6	NEUROG3
GO_Molecular Function	sequence-specific double-stranded DNA binding (GO:1990837)	0.000724596	0.0145825	25.0387	CDX4	CUX2	BSX	HOXC4	UNCX	LHX5	PAX6	GATA3	OVOL1	ZBTB7B	DRGX
Reactome_2022	Developmental Biology R-HSA-1266738	6.27527e-05	0.0244439	33.6618	SHC3	UNC5A	KRT35	IRS2	PAX6	NR2F2	PCSK6	EVPL	KRT40	PTK2	EFNB2	LHX2	PSMB3	SALL4	HOXC4	NEUROG3
Reactome_2022	Growth Hormone Receptor Signaling R-HSA-982772	0.000214265	0.0244439	252.572	SOCS2	IRS1	IRS2
Reactome_2022	IRS Activation R-HSA-74713	0.00023538	0.0244439	1154.46	IRS1	IRS2
Reactome_2022	Interleukin-7 Signaling R-HSA-1266695	0.000242619	0.0244439	237.533	SOCS2	IRS1	IRS2
Reactome_2022	SOS-mediated Signaling R-HSA-112412	0.000351943	0.0247415	824.113	IRS1	IRS2
Reactome_2022	Signaling By Interleukins R-HSA-449147	0.000384077	0.0247415	34.8536	SOCS2	DUSP4	IL1RL2	IRS1	IL23A	PSMB3	LIF	IRS2	GATA3
Reactome_2022	Signaling By NTRKs R-HSA-166520	0.00048236	0.0247415	63.9311	DUSP4	SHC3	IRS1	IRS2	PCSK6
Reactome_2022	Acyl Chain Remodeling Of DAG And TAG R-HSA-1482883	0.000491147	0.0247415	631.628	DGAT1	MGLL
Reactome_2022	PI3K/AKT Activation R-HSA-198203	0.000836599	0.0342456	419.581	IRS1	IRS2
Reactome_2022	Apoptotic Cleavage Of Cellular Proteins R-HSA-111465	0.000849766	0.0342456	126.74	PROC	SATB1	PTK2
Reactome_2022	Signal Attenuation R-HSA-74749	0.00104241	0.0381902	355.72	IRS1	IRS2
Reactome_2022	Signaling By Leptin R-HSA-2586552	0.00127	0.0426507	307.086	IRS1	IRS2
Reactome_2022	Apoptosis R-HSA-109581	0.00183903	0.0444919	38.6175	PROC	UNC5A	SATB1	PSMB3	PTK2
Reactome_2022	IRS-related Events Triggered By IGF1R R-HSA-2428928	0.00200339	0.0444919	81.1521	IRS1	IGF2	IRS2
Reactome_2022	PIP3 Activates AKT Signaling R-HSA-1257604	0.00205954	0.0444919	30.2387	MECOM	IRS1	RRAGB	PSMB3	SALL4	IRS2
Reactome_2022	Apoptotic Execution Phase R-HSA-75153	0.00211855	0.0444919	78.7768	PROC	SATB1	PTK2
Reactome_2022	IGF1R Signaling Cascade R-HSA-2428924	0.00211855	0.0444919	78.7768	IRS1	IGF2	IRS2
Reactome_2022	RAF/MAP Kinase Cascade R-HSA-5673001	0.00217755	0.0444919	29.6225	DUSP4	SHC3	IRS1	PSMB3	IRS2	PTK2
Reactome_2022	Signaling By Type 1 Insulin-like Growth Factor 1 Receptor (IGF1R) R-HSA-2404192	0.00223774	0.0444919	76.5111	IRS1	IGF2	IRS2
Reactome_2022	Cytokine Signaling In Immune System R-HSA-1280215	0.00231582	0.0444919	19.1418	SOCS2	DUSP4	IL1RL2	IRS1	IL23A	PSMB3	TRIM2	LIF	IRS2	GATA3
Reactome_2022	Signaling By NTRK1 (TRKA) R-HSA-187037	0.00239608	0.0444919	46.1986	DUSP4	SHC3	IRS1	IRS2
Reactome_2022	MAPK1/MAPK3 Signaling R-HSA-5684996	0.00242884	0.0444919	28.4418	DUSP4	SHC3	IRS1	PSMB3	IRS2	PTK2
BIOPLANET	Signal attenuation	3.14847e-05	0.010327	651.16	SHC3	IRS1	IRS2
BIOPLANET	Oncostatin M	0.000146238	0.0193012	50.7707	NUAK1	ECM1	CDH3	IRS1	RRAGB	AMPD3	EVPL	MGLL
BIOPLANET	Acyl chain remodeling of diacylglycerol and triacylglycerol	0.00023538	0.0193012	1154.46	DGAT1	MGLL
BIOPLANET	Insulin receptor substrate (IRS) activation	0.00023538	0.0193012	1154.46	IRS1	IRS2
BIOPLANET	IGF1 pathway	0.000380011	0.0206926	190.117	IRS1	IRS2	PTK2
BIOPLANET	Alpha-6 beta-4 integrin signaling pathway	0.000464167	0.0206926	172.036	IRS1	IRS2	PTK2
BIOPLANET	Adipogenesis	0.000499279	0.0206926	63.1421	IRS1	LIF	IRS2	GATA3	DLK1
BIOPLANET	Prolactin activation of MAPK signaling	0.000504699	0.0206926	90.2296	SOCS2	IRS1	IRS2	PTK2
BIOPLANET	Signaling events regulated by Ret tyrosine kinase	0.000917324	0.0334314	121.881	IRS1	IRS2	PTK2
BIOPLANET	Netrin mediated repulsion signals	0.00104241	0.0341911	355.72	UNC5A	PTK2
BIOPLANET	Growth hormone receptor signaling	0.0012213	0.0364169	105.182	SOCS2	IRS1	IRS2
BIOPLANET	Interleukin-4 signaling pathway	0.00171364	0.0468395	53.6688	SHC3	IRS1	IRS2	GATA3
BIOPLANET	Type 2 diabetes mellitus	0.00189222	0.0477423	83.6445	SOCS2	IRS1	IRS2
KEGG	Growth hormone synthesis, secretion and action	0.00029942	0.0395234	75.7183	SOCS2	SHC3	IRS1	IRS2	PTK2
WikiPathway	Leptin Insulin Overlap WP3935	7.38006e-05	0.00937267	426.806	SOCS2	IRS1	IRS2
WikiPathway	Adipogenesis WP236	0.000449823	0.0125024	65.5546	IRS1	LIF	IRS2	GATA3	DLK1
WikiPathway	White fat cell differentiation WP4149	0.00051037	0.0125024	164.042	MECOM	GATA3	NR2F2
WikiPathway	Prolactin Signaling Pathway WP2037	0.000530751	0.0125024	88.382	SOCS2	IRS1	IRS2	PTK2
WikiPathway	Alpha 6 Beta 4 signaling pathway WP244	0.000559418	0.0125024	156.646	IRS1	IRS2	PTK2
WikiPathway	Ectoderm Differentiation WP2858	0.000590664	0.0125024	59.4098	SOCS2	PAX6	NR2F2	FOXL1	ZBTB7B
WikiPathway	Cardiac Progenitor Differentiation WP2406	0.00223774	0.0374812	76.5111	ACTC1	IGF2	PAX6
WikiPathway	IL-4 signaling pathway WP395	0.00236102	0.0374812	74.348	IRS1	IRS2	GATA3
